# Glycolipid MPIase is essential for the TAT (Twin-Arginine Translocation) pathway

**DOI:** 10.64898/2026.06.05.730299

**Authors:** Hanako Nishikawa, Nachi Yamamoto, Hayate Kunezaki, Yui Shirogane, Kotoka Kanno, Katsuhiro Sawasato, Miwa Yamada, Ken-ichi Nishiyama

**Affiliations:** Department of Biological Chemistry and Food Sciences, Faculty of Agriculture, Iwate University, Morioka, Iwate 020-8550, Japan

## Abstract

TAT (Twin-Arginine Translocation) is a preprotein translocation system dedicated to membrane translocation of prefolded proteins in plants and bacteria. The TAT translocon, consisting of the TatABC subunits, drives translocation using proton motive force. However, there have been no reports on the successful reconstitution of the TAT system. In this report, we show that MPIase, a glycolipid that has known to catalyze membrane protein integration, is essential for the TAT system. Our findings in recombinant *Escherichia coli* demonstrate that overproducing TatABC increases MPIase levels and that depleting MPIase results in TAT precursor accumulation in the cytosol. Furthermore, co-reconstitution of MPIase with TatABC revealed the translocation activities of TAT substrates in a proton motive force-dependent manner. This is the first successful reconstitution of the TAT system and will be advantageous for understanding its mechanisms.
