## Supplementary material for "Glycolipid MPIase is essential for the TAT (Twin-Arginine Translocation) pathway": Source data for GFP assay in Fig. 4A

### Sheet: TorAGFP
EK413_pTorAGFP(RR)			KS23_pTorAGFP(RR) (-Ara)			KS23_pTorAGFP(RR) (+Ara)			JW3815_pTorAGFP(RR)
Fraction	Fluorescent intensity		Fraction	Fluorescent intensity		Fraction	Fluorescent intensity		Fraction	Fluorescent intensity
Whole cell 1	796.303		Whole cell 1	55.9485		Whole cell 1	62.6725		Whole cell 1	31.0806
Cytosol, periplasm 1	479.933		Cytosol, periplasm 1	49.6648		Cytosol, periplasm 1	44.4785		Cytosol, periplasm 1	20.5361
Membrane 1	251.809		Membrane 1	4.8095		Membrane 1	24.3737		Membrane 1	10.9365
Whole cell 2	775.554		Whole cell 2	53.8031		Whole cell 2	66.418		Whole cell 2	29.754
Cytosol, periplasm 2	481.949		Cytosol, periplasm 2	48.3135		Cytosol, periplasm 2	40.2651		Cytosol, periplasm 2	20.7958
Membrane 2	250.7		Membrane 2	5.1522		Membrane 2	17.8042		Membrane 2	9.4525
Whole cell 3	810.248		Whole cell 3	54.5325		Whole cell 3	67.4205		Whole cell 3	32.8132
Cytosol, periplasm 3	488.866		Cytosol, periplasm 3	47.629		Cytosol, periplasm 3	39.7198		Cytosol, periplasm 3	18.6595
Membrane 3	250.804		Membrane 3	5.516		Membrane 3	18.7903		Membrane 3	7.7673
EK413_pTorAGFP(KK)			KS23_pTorAGFP(KK) (-Ara)			KS23_pTorAGFP(KK) (+Ara)			JW3815_pTorAGFP(KK)
Fraction	Fluorescent intensity		Fraction	Fluorescent intensity		Fraction	Fluorescent intensity		Fraction	Fluorescent intensity
Whole cell 1	648.559		Whole cell 1	56.0515		Whole cell 1	97.9786		Whole cell 1	57.5452
Cytosol, periplasm 1	361.332		Cytosol, periplasm 1	52.6554		Cytosol, periplasm 1	56.8007		Cytosol, periplasm 1	39.6499
Membrane 1	270.279		Membrane 1	5.4846		Membrane 1	23.7452		Membrane 1	20.9976
Whole cell 2	633.709		Whole cell 2	61.7978		Whole cell 2	85.6601		Whole cell 2	59.0371
Cytosol, periplasm 2	370.248		Cytosol, periplasm 2	54.628		Cytosol, periplasm 2	58.1858		Cytosol, periplasm 2	44.4557
Membrane 2	258.519		Membrane 2	5.7997		Membrane 2	32.364		Membrane 2	17.0365
Whole cell 3	669.037		Whole cell 3	62.0307		Whole cell 3	93.825		Whole cell 3	68.6656
Cytosol, periplasm 3	366.047		Cytosol, periplasm 3	53.4952		Cytosol, periplasm 3	61.8872		Cytosol, periplasm 3	43.4092
Membrane 3	272.959		Membrane 3	6.0531		Membrane 3	32.5269		Membrane 3	20.2236

### Sheet: GFP
EK413_pGFP			KS23_pGFP (-Ara)			KS23_pGFP (+Ara)			JW3815_pGFP
Fraction	Fluorescent intensity		Fraction	Fluorescent intensity		Fraction	Fluorescent intensity		Fraction	Fluorescent intensity
Whole cell 1	2159		Whole cell 1	233.953		Whole cell 1	2190.87		Whole cell 1	1183.4
Cytosol, periplasm 1	2134.75		Cytosol, periplasm 1	214.684		Cytosol, periplasm 1	2111.96		Cytosol, periplasm 1	1164.56
Membrane 1	58.2851		Membrane 1	3.9196		Membrane 1	53.9117		Membrane 1	30.6035
Whole cell 2	2224.75		Whole cell 2	230.447		Whole cell 2	2164.05		Whole cell 2	1152.43
Cytosol, periplasm 2	2137.33		Cytosol, periplasm 2	207.85		Cytosol, periplasm 2	2129.94		Cytosol, periplasm 2	1110.22
Membrane 2	57.1845		Membrane 2	3.5847		Membrane 2	53.1053		Membrane 2	31.9549
Whole cell 3	2307.09		Whole cell 3	228.51		Whole cell 3	2119.55		Whole cell 3	1154.65
Cytosol, periplasm 3	2074.57		Cytosol, periplasm 3	201.322		Cytosol, periplasm 3	2172.89		Cytosol, periplasm 3	1043.42
Membrane 3	54.7609		Membrane 3	3.7108		Membrane 3	54.2584		Membrane 3	32.9607

### Sheet: TorAGFP (processed data)
EK413_pTorAGFP(RR)				KS23_pTorAGFP(RR) (-Ara)				KS23_pTorAGFP(RR) (+Ara)				JW3815_pTorAGFP(RR)
Fraction	% recovered			Fraction	% recovered			Fraction	% recovered			Fraction	% recovered
Cytosol, periplasm 1	60.2701			Cytosol, periplasm 1	88.7688			Cytosol, periplasm 1	70.9697			Cytosol, periplasm 1	66.0737
Membrane 1	31.6222			Membrane 1	8.5963			Membrane 1	38.8906			Membrane 1	35.1875
Cytosol, periplasm 2	62.1425			Cytosol, periplasm 2	89.7969			Cytosol, periplasm 2	60.6238			Cytosol, periplasm 2	69.8925
Membrane 2	32.3252			Membrane 2	9.57603			Membrane 2	26.8063			Membrane 2	31.7688
Cytosol, periplasm 3	60.3354			Cytosol, periplasm 3	87.3406			Cytosol, periplasm 3	58.9135			Cytosol, periplasm 3	56.8658
Membrane 3	30.9539			Membrane 3	10.1151			Membrane 3	27.8703			Membrane 3	23.6713
Cytosol, periplasm (Ave., S. D.)	60.916	1.0627		Cytosol, periplasm (Ave., S. D.)	88.6354	1.23357		Cytosol, periplasm (Ave., S. D.)	63.5023	6.52323		Cytosol, periplasm (Ave., S. D.)	64.2773	6.69652
Membrane (Ave., S. D.)	31.6338	0.685725		Membrane (Ave., S. D.)	9.42913	0.769967		Membrane (Ave., S. D.)	31.1891	6.6909		Membrane (Ave., S. D.)	30.2092	5.91443
EK413_pTorAGFP(KK)				KS23_pTorAGFP(KK) (-Ara)				KS23_pTorAGFP(KK) (+Ara)				JW3815_pTorAGFP(KK)
Fraction	% recovered			Fraction	% recovered			Fraction	% recovered			Fraction	% recovered
Cytosol, periplasm 1	55.7131			Cytosol, periplasm 1	93.9411			Cytosol, periplasm 1	57.9726			Cytosol, periplasm 1	68.9022
Membrane 1	41.6738			Membrane 1	9.78493			Membrane 1	24.2351			Membrane 1	36.4889
Cytosol, periplasm 2	58.4255			Cytosol, periplasm 2	88.398			Cytosol, periplasm 2	67.9264			Cytosol, periplasm 2	75.3013
Membrane 2	40.7946			Membrane 2	9.38496			Membrane 2	37.7819			Membrane 2	28.8573
Cytosol, periplasm 3	54.7125			Cytosol, periplasm 3	86.2399			Cytosol, periplasm 3	65.9602			Cytosol, periplasm 3	63.2183
Membrane 3	40.7987			Membrane 3	9.75823			Membrane 3	34.6676			Membrane 3	29.4523
Cytosol, periplasm (Ave., S. D.)	56.2837	1.92116		Cytosol, periplasm (Ave., S. D.)	89.5263	3.97267		Cytosol, periplasm (Ave., S. D.)	63.9531	5.27174		Cytosol, periplasm (Ave., S. D.)	69.1406	6.04504
Membrane (Ave., S. D.)	41.089	0.506409		Membrane (Ave., S. D.)	9.64271	0.223614		Membrane (Ave., S. D.)	32.2282	7.09521		Membrane (Ave., S. D.)	31.5995	4.24478

### Sheet: GFP (processed data)
EK413_pGFP				KS23_pGFP (-Ara)				KS23_pGFP (+Ara)				JW3815_pGFP
Fraction	% recovered			Fraction	% recovered			Fraction	% recovered			Fraction	% recovered
Cytosol, periplasm 1	98.8767			Cytosol, periplasm 1	91.7639			Cytosol, periplasm 1	96.3983			Cytosol, periplasm 1	98.4073
Membrane 1	2.69963			Membrane 1	1.67538			Membrane 1	2.46075			Membrane 1	2.58606
Cytosol, periplasm 2	96.0703			Cytosol, periplasm 2	90.1944			Cytosol, periplasm 2	98.4238			Cytosol, periplasm 2	96.3379
Membrane 2	2.57038			Membrane 2	1.55554			Membrane 2	2.45398			Membrane 2	2.77284
Cytosol, periplasm 3	89.9216			Cytosol, periplasm 3	88.1019			Cytosol, periplasm 3	102.517			Cytosol, periplasm 3	90.3663
Membrane 3	2.37359			Membrane 3	1.62391			Membrane 3	2.5599			Membrane 3	2.8546
Cytosol, periplasm (Ave., S. D.)	94.9562	4.58034		Cytosol, periplasm (Ave., S. D.)	90.0201	1.83722		Cytosol, periplasm (Ave., S. D.)	99.113	3.11694		Cytosol, periplasm (Ave., S. D.)	95.0372	4.17532
Membrane (Ave., S. D.)	2.54787	0.164181		Membrane (Ave., S. D.)	1.61828	0.0601158		Membrane (Ave., S. D.)	2.49154	0.0592987		Membrane (Ave., S. D.)	2.73783	0.137649
